# GreedyMini: Generating low-density DNA minimizers

**DOI:** 10.1101/2024.10.28.620726

**Authors:** Shay Golan, Ido Tziony, Matan Kraus, Yaron Orenstein, Arseny Shur

## Abstract

Minimizers is the most popular *k*-mer selection scheme in algorithms and data structures analyzing high-throughput sequencing (HTS) data. In a minimizers scheme, the smallest *k*-mer by some predefined order is selected as the representative of a sequence window containing *w* consecutive *k*-mers, which results in overlapping windows often selecting the same *k*-mer. Minimizers that achieve the lowest frequency of selected *k*-mers over a random DNA sequence, termed the expected density, are desired for improved performance of HTS analyses. Yet, no method to date exists to generate minimizers that achieve minimum expected density. Moreover, for *k* and *w* values used by common HTS algorithms and data structures there is a gap between the densities achieved by existing selection schemes and a recent theoretical lower bound. Here, we present `GreedyMini`, a toolkit of methods to generate minimizers with low expected or particular density, to improve minimizers, to extend minimizers to larger alphabets, *k*, and *w*, and to measure the expected density of a given minimizer efficiently. We demonstrate over various combinations of *k* and *w* values, including those of popular HTS methods, that `GreedyMini` can generate DNA minimizers that achieve expected densities very close to the lower bound, and both expected and particular densities much lower compared to existing selection schemes. Additionally, we show that the *k*-mer rank-retrieval time by `GreedyMini` is comparable to that of common *k*-mer hash functions. We expect `GreedyMini` to improve the performance of many HTS algorithms and data structures and advance the research of *k*-mer selection schemes.
