## Supplementary Tables S1-4 for "GreedyMini: Generating low-density DNA minimizers"

### Sheet: S1 - Specific pairs
Method	k	w	GM	DD	MC	OC	M
Kraken	15	17	1.57723	1.58227	1.85319	1.63159	2.00205
Kraken 2	31	5	1.46214	1.99723	1.75728	1.5535	2.00038
KMC 2 (1)	7	22	1.69884	1.80835	1.96662	1.90364	2.00036
KMC 2 (2)	7	49	1.8085	1.9041	1.97965	1.9557	1.9945
KMC 3	9	16	1.62664	1.67591	1.92505	1.79136	2.00047
SSHash	21	11	1.50467	1.75508	1.70773	1.57639	1.99895
Minimap 2	15	10	1.49153	1.68293	1.71012	1.62416	2.00109
Giraffe	29	11	1.50588	1.9176	1.70882	1.47214	1.99992
GraphAligner	19	30	1.68049	1.61684	1.86759	1.6714	2.00173

### Sheet: S2 - Specific pairs mod
Method	k	w	GM	DD	MC	OC	M
Kraken 2	31	5	1.33402	1.33909	1.35401	1.34547	1.35418
SSHash	21	11	1.44296	1.45376	1.53193	1.4733	1.56428
Minimap 2	15	10	1.45984	1.50575	1.57068	1.55654	1.57068
Giraffe	29	11	1.3498	1.36865	1.40573	1.38863	1.41768

### Sheet: S3 - Binary -> DNA
Binary densities	W/K	3	4	5	6	7	8	9	10	11	12	13	14	15
	3	0.453125	0.4375	0.410156	0.404297	0.401367	0.389648	0.385986	0.384766	0.378174	0.376801	0.375626	0.371605	0.369919
	4	0.359375	0.339844	0.335938	0.314453	0.311523	0.309082	0.308472	0.300232	0.296478	0.295776	0.295555	0.290787	0.289139
	5	0.296875	0.283203	0.275391	0.274414	0.258545	0.253174	0.252686	0.252533	0.251465	0.245598	0.242889	0.242708	0.242602
	6	0.253906	0.244141	0.23584	0.232422	0.231812	0.219666	0.214752	0.21405	0.214081	0.214054	0.213572	0.21066	0.210559
	7	0.223633	0.213379	0.206543	0.202881	0.201355	0.200684	0.191757	0.186363	0.185871	0.185335	0.185133	0.18503	0.185034
	8	0.20166	0.190186	0.184814	0.180664	0.179199	0.177551	0.177467	0.170597	0.165516	0.164368	0.164195	0.164057	0.163941
	9	0.183105	0.172363	0.167297	0.1633	0.161011	0.15966	0.159046	0.158747	0.153879	0.148928	0.148748	0.148518	0.14843
	10	0.169922	0.158142	0.153076	0.149139	0.147186	0.145382	0.144743	0.144017	0.143805	0.141178	0.136058	0.135864	0.135757
	11	0.159973	0.146576	0.141006	0.137596	0.135754	0.133625	0.132717	0.132049	0.131771	0.13177	0.129517	0.126055	0.125855
	12	0.152557	0.137161	0.130257	0.127895	0.126127	0.123899	0.122563	0.122021	0.121492	0.121474	0.121442	0.119188	0.11884
	13	0.146835	0.12841	0.121124	0.119078	0.117652	0.115915	0.114203	0.113506	0.112989	0.112722	0.112578	0.1124	0.111292
	14	0.142418	0.120979	0.113352	0.111434	0.110346	0.108778	0.107342	0.106141	0.10559	0.10527	0.105179	0.105065	0.104971
	15	0.138943	0.114389	0.106664	0.104794	0.103779	0.102153	0.10141	0.0998957	0.0993172	0.0987974	0.0987089	0.0985063	0.0985032
DNA densities	W/K	3	4	5	6	7	8	9	10	11	12	13	14	15
	3	0.443359	0.437134	0.406921	0.404106	0.400795	0.389242	0.385844	0.384766	0.378123	0.376798	0.375626	0.371599	0.369916
	4	0.354797	0.338593	0.337887	0.313643	0.311321	0.30902	0.308563	0.300166	0.296445	0.295773	0.295553	0.290789	0.289139
	5	0.294159	0.283844	0.276335	0.273791	0.258636	0.253194	0.252685	0.252498	0.251452	0.245613	0.242886	0.242704	0.242597
	6	0.250927	0.242297	0.237797	0.233118	0.231768	0.219598	0.214741	0.214015	0.214048	0.214062	0.213572	0.21066	0.210558
	7	0.218975	0.212451	0.207282	0.203664	0.201324	0.200622	0.19177	0.186369	0.185865	0.185321	0.185116	0.18502	0.185027
	8	0.203015	0.189287	0.18523	0.180791	0.179392	0.177702	0.177505	0.17057	0.165509	0.164371	0.164196	0.164055	0.163939
	9	0.180773	0.17114	0.167274	0.163605	0.161317	0.15965	0.159062	0.158724	0.153872	0.148934	0.14875	0.148513	0.148424
	10	0.163936	0.156313	0.153399	0.149503	0.147063	0.145483	0.144748	0.14401	0.143788	0.14118	0.136056	0.135864	0.135758
	11	0.150722	0.144042	0.141535	0.137765	0.135797	0.133688	0.132708	0.132082	0.131778	0.131768	0.129517	0.126055	0.125854
	12	0.139027	0.136046	0.13091	0.128096	0.126159	0.123941	0.122605	0.12202	0.12149	0.121478	0.121444	0.119188	0.118846
	13	0.129244	0.126702	0.121581	0.119443	0.117678	0.115918	0.114239	0.113506	0.112987	0.112721	0.112578	0.112415	0.111307
	14	0.120881	0.118602	0.113607	0.111786	0.11037	0.108794	0.107365	0.106157	0.105598	0.105272	0.105208	0.105096	0.104991
	15	0.113637	0.112322	0.106694	0.105134	0.104021	0.102226	0.101437	0.0998961	0.0993156	0.0988529	0.0987795	0.0985546	0.0985278
Density difference	W/K	3	4	5	6	7	8	9	10	11	12	13	14	15
	3	-0.0220273	-0.000837272	-0.00794995	-0.000472648	-0.00142716	-0.00104305	-0.000368024	0	-0.000134877	-7.96183e-06	0	-1.61464e-05	-8.10995e-06
	4	-0.0129032	-0.0036947	0.0057682	-0.00258255	-0.000648848	-0.000200634	0.000294915	-0.000219878	-0.000111319	-1.01429e-05	-6.76698e-06	6.87784e-06	0
	5	-0.0092331	0.00225828	0.00341614	-0.00227546	0.000351846	7.89908e-05	-3.9575e-06	-0.000138615	-5.16997e-05	6.10717e-05	-1.23515e-05	-1.6481e-05	-2.06103e-05
	6	-0.011872	-0.00761049	0.00822971	0.00298561	-0.000189845	-0.000309657	-5.12245e-05	-0.00016354	-0.000154171	3.73724e-05	0	0	-4.74929e-06
	7	-0.0212718	-0.00436807	0.00356519	0.00384457	-0.000153981	-0.000309039	6.77895e-05	3.21942e-05	-3.22815e-05	-7.55446e-05	-9.18343e-05	-5.40482e-05	-3.78323e-05
	8	0.00667438	-0.0047494	0.00224586	0.000702469	0.00107586	0.000849737	0.000214078	-0.000158293	-4.22938e-05	1.82514e-05	6.09028e-06	-1.2191e-05	-1.21997e-05
	9	-0.0129002	-0.0071462	-0.000137499	0.00186425	0.00189689	-6.2637e-05	0.00010059	-0.000144906	-4.54924e-05	4.02863e-05	1.34454e-05	-3.36671e-05	-4.04247e-05
	10	-0.0365142	-0.0117009	0.00210562	0.00243473	-0.000836376	0.000694239	3.45428e-05	-4.86077e-05	-0.00011823	1.41663e-05	-1.46998e-05	0	7.36605e-06
	11	-0.0613779	-0.0175921	0.00373759	0.00122673	0.000316649	0.000471246	-6.78181e-05	0.000249845	5.31196e-05	-1.51782e-05	0	0	-7.94571e-06
	12	-0.0973192	-0.00819576	0.00498816	0.00156914	0.000253648	0.000338871	0.000342564	-8.19538e-06	-1.64623e-05	3.29278e-05	1.64685e-05	0	5.04855e-05
	13	-0.136107	-0.0134805	0.00375881	0.00305585	0.000220942	2.58804e-05	0.000315129	0	-1.77012e-05	-8.87146e-06	0	0.000133434	0.000134762
	14	-0.178167	-0.0200418	0.00224458	0.00314887	0.00021745	0.000147067	0.000214223	0.00015072	7.5759e-05	1.89984e-05	0.000275644	0.000294968	0.000190493
	15	-0.222692	-0.0184025	0.000281178	0.00323397	0.00232645	0.000714104	0.000266175	4.00416e-06	-1.61103e-05	0.00056144	0.000714723	0.000490084	0.000249676

### Sheet: S4 - Preswap->postswap
Preswap densities	W/K	3	4	5	6	7	8	9	10	11	12	13	14	15
	3	0.453125	0.4375	0.410156	0.404297	0.401367	0.389648	0.385986	0.38501	0.378662	0.377136	0.375778	0.37191	0.370049
	4	0.359375	0.339844	0.335938	0.314453	0.313477	0.309082	0.308716	0.300903	0.297058	0.296127	0.295914	0.290985	0.289557
	5	0.296875	0.283203	0.276367	0.274414	0.258545	0.253784	0.253357	0.253265	0.25235	0.246094	0.243496	0.245733	0.246365
	6	0.253906	0.244141	0.236328	0.232422	0.231934	0.221008	0.215485	0.214737	0.21476	0.217041	0.215174	0.211133	0.211063
	7	0.223633	0.213379	0.208008	0.202881	0.201538	0.201202	0.192886	0.187035	0.18755	0.187927	0.189183	0.189542	0.186574
	8	0.20166	0.190186	0.184814	0.180664	0.17926	0.178024	0.178024	0.171562	0.166101	0.165196	0.166445	0.168961	0.170034
	9	0.183105	0.172363	0.167297	0.1633	0.161331	0.16008	0.159576	0.159393	0.154853	0.149859	0.149801	0.15073	0.152512
	10	0.169922	0.158142	0.153076	0.149338	0.147461	0.145725	0.14509	0.144392	0.144691	0.142036	0.136972	0.137167	0.139013
	11	0.159973	0.146576	0.141006	0.137726	0.135929	0.133978	0.132959	0.132486	0.132198	0.132167	0.130114	0.126764	0.126518
	12	0.152557	0.137161	0.130432	0.127918	0.12619	0.124198	0.122888	0.122426	0.121818	0.121736	0.121759	0.119663	0.119162
	13	0.146835	0.12841	0.121124	0.11908	0.117759	0.11606	0.114677	0.113842	0.113282	0.113001	0.113031	0.112866	0.111583
	14	0.142418	0.120979	0.113356	0.111436	0.1104	0.108987	0.107622	0.106454	0.105885	0.105497	0.105515	0.105282	0.105385
	15	0.138943	0.114389	0.106664	0.104795	0.103805	0.102393	0.101682	0.100249	0.099605	0.0990122	0.0989285	0.0986675	0.0986542
postswap densities	W/K	3	4	5	6	7	8	9	10	11	12	13	14	15
	3	0.453125	0.4375	0.410156	0.404297	0.401367	0.389648	0.385986	0.384766	0.378174	0.376801	0.375626	0.371605	0.369919
	4	0.359375	0.339844	0.335938	0.314453	0.311523	0.309082	0.308472	0.300232	0.296478	0.295776	0.295555	0.290787	0.289139
	5	0.296875	0.283203	0.275391	0.274414	0.258545	0.253174	0.252686	0.252533	0.251465	0.245598	0.242889	0.245312	0.245998
	6	0.253906	0.244141	0.23584	0.232422	0.231812	0.219666	0.214752	0.21405	0.214081	0.216351	0.214563	0.21066	0.210559
	7	0.223633	0.213379	0.206543	0.202881	0.201355	0.200684	0.191757	0.186363	0.186649	0.187292	0.188481	0.188873	0.186116
	8	0.20166	0.190186	0.184814	0.180664	0.179199	0.177551	0.177467	0.170597	0.165516	0.164368	0.165843	0.168499	0.169597
	9	0.183105	0.172363	0.167297	0.1633	0.161011	0.15966	0.159046	0.159079	0.153879	0.148928	0.149335	0.150098	0.152084
	10	0.169922	0.158142	0.153076	0.149139	0.147186	0.145382	0.144743	0.144017	0.144277	0.141178	0.136058	0.136678	0.138495
	11	0.159973	0.146576	0.141006	0.137596	0.135754	0.133625	0.132717	0.132049	0.131771	0.13177	0.129517	0.126055	0.126106
	12	0.152557	0.137161	0.130257	0.127895	0.126127	0.123899	0.122563	0.122021	0.121492	0.121474	0.121442	0.119188	0.11884
	13	0.146835	0.12841	0.121124	0.119078	0.117652	0.115915	0.114203	0.113506	0.112989	0.112722	0.112722	0.112608	0.111292
	14	0.142418	0.120979	0.113352	0.111434	0.110346	0.108778	0.107342	0.106141	0.10559	0.10527	0.105283	0.105065	0.105142
	15	0.138943	0.114389	0.106664	0.104794	0.103779	0.102153	0.10141	0.0998957	0.0993172	0.0987974	0.0987089	0.0985063	0.0985032
Density difference	W/K	3	4	5	6	7	8	9	10	11	12	13	14	15
	3	0	0	0	0	0	0	0	-0.000634152	-0.00129041	-0.000889063	-0.000404658	-0.000820764	-0.000351428
	4	0	0	0	0	-0.00627241	0	-0.000790996	-0.00223494	-0.0019563	-0.00118671	-0.00121466	-0.000680911	-0.00144567
	5	0	0	-0.00354405	0	0	-0.00240941	-0.00265547	-0.00289863	-0.00351938	-0.00201956	-0.00249908	-0.00171618	-0.00149188
	6	0	0	-0.0020692	0	-0.000526289	-0.00610927	-0.00341324	-0.00320953	-0.0031717	-0.00318926	-0.00284765	-0.00224532	-0.00239363
	7	0	0	-0.00709295	0	-0.000908843	-0.00258117	-0.00588766	-0.00360587	-0.00482724	-0.00339043	-0.00372451	-0.00354206	-0.00246083
	8	0	0	0	0	-0.000340404	-0.00266402	-0.00313861	-0.00565661	-0.0035344	-0.00503748	-0.00362994	-0.00274186	-0.0025767
	9	0	0	0	0	-0.00198744	-0.00263059	-0.00333237	-0.00197386	-0.00632965	-0.00625134	-0.0031205	-0.00421058	-0.00281423
	10	0	0	0	-0.00133433	-0.00186838	-0.0023593	-0.00239735	-0.00260386	-0.00286948	-0.00607743	-0.00671772	-0.00357775	-0.00374021
	11	0	0	0	-0.000944795	-0.0012891	-0.00264172	-0.00182343	-0.00330938	-0.00324047	-0.00301283	-0.00460943	-0.00562453	-0.00326709
	12	0	0	-0.0013435	-0.000179835	-0.000499497	-0.00241326	-0.0026517	-0.0033191	-0.0026833	-0.00215684	-0.0026103	-0.0039853	-0.00270953
	13	0	0	0	-1.67957e-05	-0.000909462	-0.00125092	-0.0041505	-0.0029602	-0.00259317	-0.00247512	-0.00274126	-0.00229113	-0.00261474
	14	0	0	-3.52883e-05	-1.79478e-05	-0.00048937	-0.00192134	-0.00260849	-0.00294891	-0.00279383	-0.00215636	-0.00220358	-0.00206539	-0.00231116
	15	0	0	0	-9.54253e-06	-0.000250532	-0.00234942	-0.00268218	-0.00353669	-0.00289779	-0.00217415	-0.00222472	-0.00163644	-0.00153295
